# An RNase Toxin Hijacks Elongation Factor-Tu to Cleave the Ribosomal Sarcin-Ricin Loop

**DOI:** 10.64898/2026.09.18.752725

**Authors:** Julia T. Hespanhol, Taylor M. Blackburn, Kristi Pham, Akanksha Varshney, Gianlucca G. Nicastro, Robson F. de Souza, L. Aravind, Arlen Johnson, Kenneth C. Keiler, Christine M. Dunham, Ethel Bayer-Santos

**Affiliations:** Department of Molecular Biosciences, College of Natural Sciences, University of Texas at Austin, Austin, USA, 78749; Department of Chemistry, Emory University, Atlanta, Georgia, USA, 30322; Division of Intramural Research, National Library of Medicine, National Institutes of Health, Bethesda, Maryland, 20894, USA; Departamento de Microbiologia, Instituto de Ciências Biomédicas, Universidade de São Paulo, São Paulo, Brazil, 05508-900; LaMontagne Center for Infectious Disease, The University of Texas at Austin, Austin, Texas, USA, 78749

**Keywords:** RNase, ribotoxin, sarcin–ricin loop, elongation factor Tu, biological conflict systems

## Abstract

Ribosome-targeting toxins typically recognize and attack their substrates directly. Here, we provide the functional characterization of SRLase1, a widespread member of a recently identified RNase superfamily, and show that it cleaves the sarcin-ricin loop (SRL) of 23S rRNA. Unlike previously described ribosome-targeting toxins, SRLase1 requires the host elongation factor Tu (EF-Tu) for activity. EF-Tu normally engages the ribosome as part of the aminoacyl-tRNA delivery cycle, but SRLase1 instead exploits this factor through a mechanism incompatible with canonical ternary-complex formation. This host-factor-assisted mechanism reveals a distinct strategy for translation inhibition, in which a toxin repurposes a conserved component of the elongation machinery to access a vulnerable ribosomal target. Homologs of SRLase1 are widespread across bacterial phyla and are frequently encoded in conflict-associated genomic loci. Together, these findings define a widespread family of SRL-targeting toxins, expand the mechanistic repertoire of ribosomal antibacterial toxins, and demonstrate how conserved components of the host translation machinery can be co-opted to promote toxin activity.

**Significance statement:** Bacterial competition systems encode thousands of predicted toxin proteins, many of which belong to uncharacterized families. Here, we provide the first functional characterization of the BECR-like RNase superfamily and identify SRLase1 as the founding member of a widespread family of ribotoxins. SRLase1 inhibits protein synthesis by cleaving the sarcin-ricin loop, an essential functional center of the ribosome. Unexpectedly, this activity requires elongation factor Tu (EF-Tu), a conserved translation factor that the toxin hijacks to access and cleave its target. These findings uncover a new mechanism of ribosome inactivation, expand the functional diversity of RNase toxins, and demonstrate how conserved host proteins can be co-opted to promote toxin activity during microbial conflict.
