## Supplementary material for "An RNase Toxin Hijacks Elongation Factor-Tu to Cleave the Ribosomal Sarcin-Ricin Loop": Table S1

### Sheet: Table S2
Strains	Description	Source
Salmonella enterica Oslo	S. Oslo (01848867)	[1]
Escherichia coli DH5α	Cloning and toxicity assays	Lab stock
Escherichia coli BL21(DE3)	Recombinant protein expression	Lab stock
Salmonella enterica Oslo ∆tssL	S. Olso ∆tssL	This study
Salmonella enterica Oslo ∆srlase1/srli1	S. Oslo ∆srlase1/srli1::KmR	This study
Plasmids	Description	Reference
pBRA	Derivative of pBAD24, PBAD promoter, mob, pBBR1 ori, SpR	[2]
pBRA SRLase1WT	pBRA expressing SRLase1WT (FD01848867_02742) to E. coli toxicity assay	This study
pBRA SRLaseH85A	pBRA expressing SRLase1H85A (FD01848867_02742) to E. coli toxicity assay	This study
pBRA SRLaseH97A	pBRA expressing SRLase1H97A (FD01848867_02742) to E. coli toxicity assay	This study
pBRA SRLase1WT-HA	pBRA expressing SRLase1WT (FD01848867_02742) to E. coli toxicity assay	This study
pBRA SRLaseH85A-HA	pBRA expressing SRLase1H85A (FD01848867_02742) to E. coli toxicity assay	This study
pBRA SRLaseH97A-HA	pBRA expressing SRLase1H97A (FD01848867_02742) to E. coli toxicity assay	This study
pBRA FLAG-SRLase1WT	pBRA expressing SRLase1WT (FD01848867_02742) for polysome	This study
pBRA FLAG-SRLaseH97A	pBRA expressing SRLase1H97A (FD01848867_02742) for polysome	This study
pEXT22	PTAC promoter, R100 ori, KmR	[3]
pEXT22 SRLi1	pEXT22 expressing SRLi1 (FD01848867_02743) for E. coli toxicity assay	This study
pFPV25.1	PrpsM promoter, GFP mut3, pBR322 ori, AmpR	[4]
pFPV25.1 TssL	pFPV25.1 expressing TssL for bacterial competition	This study
pFPV25.1 SRLi1	pFPV25.1 expressing SRLi1 for bacterial competition	This study
pKD4	Gene deletion by allelic exchange/PCR template (KmR)	[5]
pKD46	Gene deletion by allelic exchange/Lambda Red genes	[5]
pCP20	Gene deletion by allelic exchange/FRT Recombinase	[5]
pSC101-PrecA::GFP	PrecA::GFP, pSC101 ori, KmR	[6]
pRSF-Duet	PT7, RSF1030 ori, lacI, KmR	Novagen cat #71341-3
pRSF-Duet SRLase1WT+SRLi1	pRSF::6xHis-SRLase1WT-Strep::TsiV3	This study
pRSF-Duet SRLase1H97A+SRLi1	pRSF::6xHis-SRLase1H97A-Strep::TsiV3	This study
pCA24N His-tufA	PT5 promoter IPTG-inducible expression of 6xHis-EF-Tu; pMB1 ori, CmR	[7]
pM2-DHFR	Expresses DHFR-FLAG, T7 promoter; AmpR	[7]
Antibodies	Description	Source
Strep-Tactin HRP conjugate	Western blot	Fisher Scientific Cat# NC9523094
Mouse anti-EF-Tu	Western blot	Abcam Cat#ab90813
Rabbit anti-HA	Western blot	Sigma Cat#H6908
Rabbit anti-FLAG	Western blot	Sigma Cat#F2555
Primers	Sequence	Purpose
EBS 537-F NcoI	AATTCCATGGGTGCTGGATGTAATGCCCAAC	Clone SRLase1WT (FD01848867_02742) in pBRA
EBS 538-R SalI	TATAGTCGACCTAAGGAACGATAATTATCCCAG	Clone SRLase1WT (FD01848867_02742) in pBRA
EBS 539-F BamHI	AATAGGATCCAGGAGGAATTCACCATGAGAAATACAATAGATAATAGG	Clone SRLi1 (FD01848867_02743) in pEXT22
EBS 540-R HindIII	ATATAAGCTTTTATAATTTATCCATCCACGA	Clone SRLi1 (FD01848867_02743) in pEXT22
EBS 621-F	CATTATCTAATGTTGTTGCGAATTCTAAAAATC	Point mutation H85A in SRLase1
EBS 622-R	GATTTTTAGAATTCGCAACAACATTAGATAATG	Point mutation H85A in SRLase1
EBS 623-F	GATAATAATCCGGCGTATAATATTATCTTTGG	Point mutation H97A in SRLase1
EBS 624-R	CCAAAGATAATATTATACGCCGGATTATTATC	Point mutation H97A in SRLase1
EBS 629-F XbaI	AAATCTAGAAAGAAGGAGATATACATATGAGAAATACAATAGATAATAGG	Clone SRLi1 (FD01848867_02743) in pFPV25.1
EBS 630-R HindIII	TTTTAAGCTTTTATAATTTATCCATCCACGA	Clone SRLi1 (FD01848867_02743) in pFPV25.1
EBS 729-F XbaI	AAATCTAGATTTAAGAAGGAGATATACATATGACAGACAGTACCCTGAC	Clone tssL S. Olso (FD01848867:15 FD01848867_02733) in pFPV25.1
EBS 730-R HindIII	TTTTAAGCTTTCACTCCACTACCAGAATTTC	Clone tssL S. Olso (FD01848867:15 FD01848867_02733) in pFPV25.1
EBS 879-F SacI	GAGCTCGCTGGATGTAATGCCCAAC	Clone SRLase1-SRLi1 in pDHL
EBS 880-R XmaI	CCCGGGTTATAATTTATCCATCCACGATCTCATG	Clone SRLase1-SRLi1 in pDHL
EBS 696-R SalI	AAAGTCGACCTATTTTTCAAATTGCGGATGGCTCCAAGCGCTCCCAGGAACGATAATTATCCCAG	Clone SRLase1-linker-Strep in pRSF-Duet MCS1 (FD01848867_02742), use with EBS 537-F
EBS 585-F NdeI	AATTATTCATATGAGAAATACAATAGATAATAGG	Clone slri1 (FD01848867_02743) in MSC2 pRF-Duet
EBS 586-R KpnI	TAGGTACCTTATAATTTATCCATCCACGA	Clone slri1 (FD01848867_02743) in MSC2 pRF-Duet
EBS 313-F	GAACTGTGGGGAGTGCGCGATAAATGACAGACAGTGTGTAGGCTGGAGCT	Delete tssL S. Oslo
EBS 314-R	AGGTTGATTTTTTCATCATTCATTCACTCCACTACCATATGAATATCCTC	Delete tssL S. Oslo
EBS 324-F	CTATTACGACATCCGCCGC	Confirm tssL S. Oslo deletion
EBS 597-R	GCCACCGGGTAATAAACAAC	Confirm tssL S. Oslo deletion
EBS 598-F	CATGGATAGATCCGTTAGGCCTTGCTGGATGTAATGTGTAGGCTGGAGCT	Delete srlase1/srli1
EBS 599-R	AAATAAACCTCACAAAGATTTTATAATTTATCCATCATATGAATATCCTC	Delete srlase1/srli1
EBS 600-F	CAATTTGTACAGATTTTATGATCCGG	Confirm srlase1/srli1 deletion
EBS 601-R	ATACCGGGGATATTCCGTTG	Confirm srlase1/srli1 deletion
EBS 698-R FAM	FAM-ACCAGTGATGCGTCCACTCCG	Fluorescein tagged for primer extension assay
EBS 701-R FAM	FAM-ACCAGTGATGCGTCCACTCCGGTCCTCTCGTA	Fluorescein tagged ladder 32 nt
EBS 700-R FAM	FAM-AGGACCGGAGTGGACGCATCACTGGT	Fluorescein tagged ladder 26 nt
EBS 704-R FAM	FAM-AGGACCGGAGTGGACGCATCACTGG	Fluorescein tagged ladder 25 nt
EBS 705-R FAM	FAM-AGGACCGGAGTGGACGCATCACTG	Fluorescein tagged ladder 24 nt
EBS 706-R FAM	FAM-AGGACCGGAGTGGACGCATCACT	Fluorescein tagged ladder 23 nt
aRestriction enzymes are underlined. Point mutations are in bold.
